# Regulation of Sex-biased Gene Expression by the Ancestral X-Y Chromosomal Gene Pair *Kdm5c-Kdm5d*

**DOI:** 10.1101/2024.10.24.620066

**Authors:** Rebecca M. Malcore, Milan Kumar Samanta, Sundeep Kalantry, Shigeki Iwase

## Abstract

Conventionally, Y-linked *Sry* is thought to drive sex differences by triggering differential hormone production. Ancestral X-Y gene pairs, however, are hypothesized to drive hormone-independent sex differences. Here, we show that the X-Y gene pair *Kdm5c*-*Kdm5d* regulates sex-biased gene expression in pluripotent mouse embryonic stem cells (ESCs). Wild-type (WT) XX female ESCs exhibit >2-fold higher expression of 409 genes relative to WT XY male ESCs. Conversely, WT XY male ESCs exhibit >2-fold higher expression of 126 genes compared to WT XX female ESCs. Loss of *Kdm5c* in female ESCs downregulates female-biased genes. In contrast, loss of either *Kdm5c* or *Kdm5d* in male ESCs upregulates female-biased genes and downregulates male-biased genes, effectively neutralizing sex-biased gene expression. KDM5C promotes the expression of *Kdm5d* and several other Y-linked genes in male ESCs. Moreover, ectopic *Kdm5d* expression in female ESCs is sufficient to drive male-biased gene expression. These results establish *Kdm5c*-*Kdm5d* as critical regulators of sex-biased gene expression.
