## Supplementary material for "Regulation of Sex-biased Gene Expression by the Ancestral X-Y Chromosomal Gene Pair *Kdm5c-Kdm5d*": Table S1

### Sheet: Sheet1
Table S1: Sex hormone nuclear receptor gene expression in all ESC lines. Expression is TPM. Empty cells indicate no detected expression.
Chromosome	Gene Name	Kdm5c fl/fl female biol.rep1	Kdm5c fl/fl female biol.rep2	Kdm5c fl/fl female biol.rep3	Kdm5c fl/∆ female biol.rep1	Kdm5c fl/∆ female biol.rep2	Kdm5c fl/∆ female biol.rep3	Kdm5c fl/O female biol.rep3	Kdm5c fl/O female biol.rep2	Kdm5c fl/O female biol.rep3	Kdm5c ∆/∆ female biol.rep1	Kdm5c ∆/∆ female biol.rep2	Kdm5c ∆/∆ female biol.rep3	Kdm5c fl/Y male biol.rep1	Kdm5c fl/Y male biol.rep2	Kdm5c fl/Y male biol.rep3	Kdm5c ∆/Y male biol.rep1	Kdm5c ∆/Y male biol.rep2	Kdm5c ∆/Y male biol.rep3	Kdm5d ∆ male biol.rep1	Kdm5d ∆ male biol.rep2	Kdm5d ∆ male biol.rep3	Kdm5c ∆/Y;Kdm5d ∆ male biol.rep1	Kdm5c ∆/Y;Kdm5d ∆ male biol.rep2	Kdm5c ∆/Y;Kdm5d ∆ male biol.rep2
X	Ar	0.048	0.065	0.077	0.063	0.115	0.08		0.022	0.018		0.051	0.064				0.022	0.061	0.028			0.044	0.018		0.149
9	Pgr	0.135	0.175	0.166	0.072	0.141	0.252	0.259	0.176	0.097		0.072	0.119	0.145	0.068	0.09	0.041	0.258	0.084	0.129	0.148	0.283	0.052	0.038	0.328
10	Esr1
12	Esr2			0.063			0.07	0.123										0.072	0.092			0.118
